# Increased stress in early life epigenetically rewires pathways related to aging and longevity

**DOI:** 10.64898/2026.09.30.755600

**Authors:** Nelly N. Olova, Tianchi Zhou, Winnie Boner, Robert Gillespie, Edward R. Ivimey-Cook, Riccardo E. Marioni, Emma J. A. Cunningham, Tamir Chandra, Tom J. Little, Pat Monaghan, Davide M. Dominoni

**Author notes:** these authors contributed equally (Pat Monaghan, Davide M. Dominoni).

## Abstract

Environmental conditions experienced early in life have profound consequences for vertebrate health, yet the molecular pathways linking developmental stress to aging and reduced lifespan remain poorly understood. Through a novel highly accurate epigenetic clock, developed from RRBS-based blood DNA methylation profiles, we show that experimental lifespan-reducing early-life stress rapidly accelerates epigenetic age in zebra finch chicks (*Taeniopygia guttata*). Corticosterone-treated 29-day-old chicks share differentially methylated loci with non-treated aged birds and cluster with 6-month-old birds. The transcriptional repressor *ZBTB16* emerges as an epigenetically top age-correlated gene and is strongest affected by corticosterone. Elevated developmental corticosterone causes rapid epigenetic remodelling of metabolic pathways well-established in aging and longevity. Our results demonstrate epigenetic rewiring of the aging trajectory through conserved ‘stress-survival’ mechanisms immediately following elevated early-life stress exposure.
