## Supplementary Table S8 - Shared Age-CORT CpGs for "Increased stress in early life epigenetically rewires pathways related to aging and longevity"

### Sheet: Sheet1
Age-CpG ID	Chromosome	Start	End	CORT-DMR_coordinates	Feature Strand	YR9-D1 Δ5mC%	Direction	CORT-CTRL Δ5mC%	Gene_id
1_461715_461715	1	461715	461715	Chr1:461706-461804	+	36.9203	CORT-up	7.08324	TFG
11_11553590_11553590	11	11553590	11553590	Chr11:11553585-11553811	+	7.17229	CORT-up	5.32695	SNTB2
15_5687003_5687003	15	5687003	5687003	Chr15:5668162-5687119	-	60.4447	CORT-up	3.85042	HIC2
19_6102436_6102436	19	6102436	6102436	Chr19:6102436-6110103	+	29.7422	CORT-up	6.97595	ALKBH4
19_6102437_6102437	19	6102437	6102437	Chr19:6102436-6110103	+	25.1742	CORT-up	7.06675	ALKBH4
19_6102463_6102463	19	6102463	6102463	Chr19:6102436-6110103	+	19.6633	CORT-up	5.84556	ALKBH4
19_6102475_6102475	19	6102475	6102475	Chr19:6102436-6110103	+	31.2763	CORT-up	6.97595	ALKBH4
19_6102476_6102476	19	6102476	6102476	Chr19:6102436-6110103	+	40.0479	CORT-up	5.91009	ALKBH4
19_6102479_6102479	19	6102479	6102479	Chr19:6102436-6110103	+	27.7783	CORT-up	4.66885	ALKBH4
1A_825561_825561	1A	825561	825561	Chr1A:824158-825561	+	32.9951	CORT-up	3.71133	DENND6B
1A_866008_866008	1A	866008	866008	Chr1A:865863-866043	+	61.816	CORT-up	6.63359	ARSA
1A_866011_866011	1A	866011	866011	Chr1A:865863-866043	+	59.2473	CORT-up	8.87823	ARSA
1A_866014_866014	1A	866014	866014	Chr1A:865863-866043	+	63.2281	CORT-up	3.96654	ARSA
1A_866019_866019	1A	866019	866019	Chr1A:865863-866043	+	52.4505	CORT-up	3.99847	ARSA
1A_866020_866020	1A	866020	866020	Chr1A:865863-866043	+	57.3065	CORT-up	6.34233	ARSA
21_3569311_3569311	21	3569311	3569311	Chr21:3569083-3569326	-	40.882	CORT-up	10.8304	PLEKHG5
21_3569320_3569320	21	3569320	3569320	Chr21:3569083-3569326	-	30.6306	CORT-up	4.54776	PLEKHG5
21_3569352_3569352	21	3569352	3569352	Chr21:3569344-3569495	-	33.0024	CORT-up	5.70483	PLEKHG5
21_3569365_3569365	21	3569365	3569365	Chr21:3569344-3569495	-	35.1733	CORT-up	10.3872	PLEKHG5
21_3569378_3569378	21	3569378	3569378	Chr21:3569344-3569495	-	45.7688	CORT-up	10.607	PLEKHG5
21_3569385_3569385	21	3569385	3569385	Chr21:3569344-3569495	-	29.0431	CORT-up	10.3181	PLEKHG5
21_3569386_3569386	21	3569386	3569386	Chr21:3569344-3569495	-	35.9481	CORT-up	8.81621	PLEKHG5
21_3569389_3569389	21	3569389	3569389	Chr21:3569344-3569495	-	40.188	CORT-up	10.666	PLEKHG5
21_3569390_3569390	21	3569390	3569390	Chr21:3569344-3569495	-	30.9129	CORT-up	9.23116	PLEKHG5
21_3569406_3569406	21	3569406	3569406	Chr21:3569344-3569495	-	19.1938	CORT-up	9.84292	PLEKHG5
21_3569407_3569407	21	3569407	3569407	Chr21:3569344-3569495	-	22.1589	CORT-up	10.0399	PLEKHG5
21_3569417_3569417	21	3569417	3569417	Chr21:3569344-3569495	-	33.7058	CORT-up	7.2917	PLEKHG5
21_3569418_3569418	21	3569418	3569418	Chr21:3569344-3569495	-	38.6484	CORT-up	6.31717	PLEKHG5
21_3569450_3569450	21	3569450	3569450	Chr21:3569344-3569495	-	30.3609	CORT-up	9.41898	PLEKHG5
21_3569451_3569451	21	3569451	3569451	Chr21:3569344-3569495	-	29.8118	CORT-up	6.57115	PLEKHG5
21_3569455_3569455	21	3569455	3569455	Chr21:3569344-3569495	-	28.3235	CORT-up	9.02221	PLEKHG5
21_3569478_3569478	21	3569478	3569478	Chr21:3569344-3569495	-	33.5516	CORT-up	10.4161	PLEKHG5
21_3569483_3569483	21	3569483	3569483	Chr21:3569344-3569495	-	20.5979	CORT-up	8.99206	PLEKHG5
21_3569486_3569486	21	3569486	3569486	Chr21:3569344-3569495	-	28.1945	CORT-up	8.35739	PLEKHG5
21_3569495_3569495	21	3569495	3569495	Chr21:3569344-3569495	-	20.0784	CORT-up	6.54496	PLEKHG5
28_1459074_1459074	28	1459074	1459074	Chr28:1458700-1463363	+	-28.671	CORT-up	0.871925	GNG7
8_2383788_2383788	8	2383788	2383788	Chr8:2383755-2383851	+	71.2947	CORT-up	4.51059	KANK4
Z_116228_116228	Z	116228	116228	ChrZ:116200-116305	-	65.6581	CORT-up	5.75451	ZNF532
Z_116240_116240	Z	116240	116240	ChrZ:116200-116305	-	61.3722	CORT-up	6.35963	ZNF532
Z_116241_116241	Z	116241	116241	ChrZ:116200-116305	-	57.3171	CORT-up	2.67031	ZNF532
Z_116242_116242	Z	116242	116242	ChrZ:116200-116305	-	52.035	CORT-up	3.05692	ZNF532
Z_116243_116243	Z	116243	116243	ChrZ:116200-116305	-	47.5968	CORT-up	4.13817	ZNF532
Z_116250_116250	Z	116250	116250	ChrZ:116200-116305	-	61.8094	CORT-up	7.80606	ZNF532
Z_116251_116251	Z	116251	116251	ChrZ:116200-116305	-	60.0003	CORT-up	5.20817	ZNF532
Z_116252_116252	Z	116252	116252	ChrZ:116200-116305	-	63.2273	CORT-up	7.44852	ZNF532
Z_116253_116253	Z	116253	116253	ChrZ:116200-116305	-	62.2047	CORT-up	6.35594	ZNF532
Z_116257_116257	Z	116257	116257	ChrZ:116200-116305	-	59.4038	CORT-up	6.43781	ZNF532
Z_116258_116258	Z	116258	116258	ChrZ:116200-116305	-	60.1949	CORT-up	6.08959	ZNF532
Z_116263_116263	Z	116263	116263	ChrZ:116200-116305	-	35.3206	CORT-up	3.79993	ZNF532
Z_116264_116264	Z	116264	116264	ChrZ:116200-116305	-	49.4814	CORT-up	4.05614	ZNF532
Z_116278_116278	Z	116278	116278	ChrZ:116200-116305	-	53.2563	CORT-up	7.76568	ZNF532
Z_116279_116279	Z	116279	116279	ChrZ:116200-116305	-	56.4968	CORT-up	6.38434	ZNF532
Z_116282_116282	Z	116282	116282	ChrZ:116200-116305	-	55.7076	CORT-up	5.46597	ZNF532
Z_116283_116283	Z	116283	116283	ChrZ:116200-116305	-	60.0774	CORT-up	4.6969	ZNF532
Z_116291_116291	Z	116291	116291	ChrZ:116200-116305	-	53.0124	CORT-up	8.45384	ZNF532
Z_116292_116292	Z	116292	116292	ChrZ:116200-116305	-	59.2416	CORT-up	6.7794	ZNF532
Z_116304_116304	Z	116304	116304	ChrZ:116200-116305	-	53.2235	CORT-up	5.8184	ZNF532
Z_116305_116305	Z	116305	116305	ChrZ:116200-116305	-	52.3278	CORT-up	4.68926	ZNF532
12_15662156_15662156	12	15662156	15662156	Chr12:15662104-15662223	+	25.7394	CORT-down	-7.76207	INKA1
12_15662168_15662168	12	15662168	15662168	Chr12:15662104-15662223	+	27.5341	CORT-down	-7.50126	INKA1
12_15662212_15662212	12	15662212	15662212	Chr12:15662104-15662223	+	32.3689	CORT-down	-4.58125	INKA1
14_5841092_5841092	14	5841092	5841092	Chr14:5841084-5841169	-	42.7034	CORT-down	-5.47371	SREBF1
14_5841114_5841114	14	5841114	5841114	Chr14:5841084-5841169	-	25.5383	CORT-down	-3.88349	SREBF1
15_2217893_2217893	15	2217893	2217893	Chr15:2217893-2227763	+	-25.6422	CORT-down	-5.74205	GSTT2B
15_2217894_2217894	15	2217894	2217894	Chr15:2217893-2227763	+	-41.2481	CORT-down	-6.14094	GSTT2B
17_293336_293336	17	293336	293336	Chr17:293335-293616	-	48.3587	CORT-down	-10.1958	NPDC1
18_1599020_1599020	18	1599020	1599020	Chr18:1598959-1599094	-	36.6009	CORT-down	0.246765	RPTOR
18_1756256_1756256	18	1756256	1756256	Chr18:1756229-1756394	-	27.3583	CORT-down	-2.83168	GAA
18_1756308_1756308	18	1756308	1756308	Chr18:1756229-1756394	-	40.8931	CORT-down	-11.2519	GAA
19_4649005_4649005	19	4649005	4649005	Chr19:4648948-4651235	+	29.838	CORT-down	-6.70483	RTN4RL1
2_150673787_150673787	2	150673787	150673787	Chr2:150673750-150677776		42.7983	CORT-down	-8.68601	#N/A
2_33618616_33618616	2	33618616	33618616	Chr2:33618571-33618745	-	48.1233	CORT-down	-6.0846	HOXA5
2_51350782_51350782	2	51350782	51350782	Chr2:51349744-51350991	-	52.2961	CORT-down	-4.15303	#N/A
2_88194574_88194574	2	88194574	88194574	Chr2:88194559-88236293	-	5.9695	CORT-down	-1.03942	#N/A
22_714156_714156	22	714156	714156	Chr22:714058-714186	-	23.5451	CORT-down	-1.02303	ZNF703
23_2846524_2846524	23	2846524	2846524	Chr23:2846464-2846625	+	34.5978	CORT-down	-10.7254	LYPLA2
23_2846564_2846564	23	2846564	2846564	Chr23:2846464-2846625	+	31.6683	CORT-down	-6.85315	LYPLA2
23_6154094_6154094	23	6154094	6154094	Chr23:6151666-6154491		23.5332	CORT-down	-2.47348	#N/A
24_7290056_7290056	24	7290056	7290056	Chr24:7290035-7290405	+	-41.0757	CORT-down	-39.7886	ZBTB16
24_7290080_7290080	24	7290080	7290080	Chr24:7290035-7290405	+	-41.0044	CORT-down	-33.2979	ZBTB16
24_7290081_7290081	24	7290081	7290081	Chr24:7290035-7290405	+	-33.4974	CORT-down	-33.6582	ZBTB16
24_7290086_7290086	24	7290086	7290086	Chr24:7290035-7290405	+	-44.9754	CORT-down	-43.3639	ZBTB16
24_7290087_7290087	24	7290087	7290087	Chr24:7290035-7290405	+	-43.8803	CORT-down	-44.7302	ZBTB16
24_7290088_7290088	24	7290088	7290088	Chr24:7290035-7290405	+	-43.6423	CORT-down	-36.7923	ZBTB16
24_7290089_7290089	24	7290089	7290089	Chr24:7290035-7290405	+	-39.3176	CORT-down	-38.6765	ZBTB16
24_7290102_7290102	24	7290102	7290102	Chr24:7290035-7290405	+	-38.8069	CORT-down	-44.0104	ZBTB16
24_7290103_7290103	24	7290103	7290103	Chr24:7290035-7290405	+	-36.8457	CORT-down	-43.8966	ZBTB16
24_7290163_7290163	24	7290163	7290163	Chr24:7290035-7290405	+	-41.73	CORT-down	-27.777	ZBTB16
24_7290164_7290164	24	7290164	7290164	Chr24:7290035-7290405	+	-49.2204	CORT-down	-33.4686	ZBTB16
24_7290172_7290172	24	7290172	7290172	Chr24:7290035-7290405	+	-45.9513	CORT-down	-35.6159	ZBTB16
24_7290174_7290174	24	7290174	7290174	Chr24:7290035-7290405	+	-53.3402	CORT-down	-38.102	ZBTB16
24_7290355_7290355	24	7290355	7290355	Chr24:7290035-7290405	+	-45.2561	CORT-down	-10.8241	ZBTB16
24_7290373_7290373	24	7290373	7290373	Chr24:7290035-7290405	+	-56.5612	CORT-down	-14.6075	ZBTB16
24_7290374_7290374	24	7290374	7290374	Chr24:7290035-7290405	+	-61.8067	CORT-down	-10.3291	ZBTB16
3_9061063_9061063	3	9061063	9061063	Chr3:9060829-9061066	-	37.3812	CORT-down	-2.3119	TDRD15
4_17620583_17620583	4	17620583	17620583	Chr4:17620559-17632529	-	49.7022	CORT-down	-6.2118	PPARGC1A
4A_14760925_14760925	4A	14760925	14760925	Chr4A:14760781-14760930	-	-26.2156	CORT-down	-5.89574	TSC22D3
4A_17347385_17347385	4A	17347385	17347385	Chr4A:17347251-17347406	-	59.717	CORT-down	-6.17294	#N/A
4A_17347406_17347406	4A	17347406	17347406	Chr4A:17347251-17347406	-	56.0974	CORT-down	-3.23558	#N/A
5_14512469_14512469	5	14512469	14512469	Chr5:14511778-14512522	+	21.9564	CORT-down	-7.73986	#N/A
5_14512476_14512476	5	14512476	14512476	Chr5:14511778-14512522	+	37.2689	CORT-down	-10.1304	#N/A
5_14512522_14512522	5	14512522	14512522	Chr5:14511778-14512522	+	42.1504	CORT-down	-9.53521	#N/A
5_8277515_8277515	5	8277515	8277515	Chr5:8277497-8277600	+	50.7499	CORT-down	-1.78732	TMEM132A
5_8277524_8277524	5	8277524	8277524	Chr5:8277497-8277600	+	60.2726	CORT-down	-1.10201	TMEM132A
5_8277525_8277525	5	8277525	8277525	Chr5:8277497-8277600	+	51.316	CORT-down	-2.16833	TMEM132A
5_8277528_8277528	5	8277528	8277528	Chr5:8277497-8277600	+	56.8272	CORT-down	0.406784	TMEM132A
5_8277534_8277534	5	8277534	8277534	Chr5:8277497-8277600	+	51.4278	CORT-down	-4.31623	TMEM132A
5_8277535_8277535	5	8277535	8277535	Chr5:8277497-8277600	+	61.9336	CORT-down	-5.33871	TMEM132A
5_8277546_8277546	5	8277546	8277546	Chr5:8277497-8277600	+	57.8997	CORT-down	-5.00605	TMEM132A
5_8277588_8277588	5	8277588	8277588	Chr5:8277497-8277600	+	30.9149	CORT-down	-3.31634	TMEM132A
5_8277591_8277591	5	8277591	8277591	Chr5:8277497-8277600	+	60.292	CORT-down	-4.74272	TMEM132A
5_8277593_8277593	5	8277593	8277593	Chr5:8277497-8277600	+	54.8357	CORT-down	-2.47495	TMEM132A
5_8277596_8277596	5	8277596	8277596	Chr5:8277497-8277600	+	49.5623	CORT-down	-1.57983	TMEM132A
5_8277599_8277599	5	8277599	8277599	Chr5:8277497-8277600	+	46.5308	CORT-down	-2.6807	TMEM132A
7_14291458_14291458	7	14291458	14291458	Chr7:14291458-14317229	+	26.5912	CORT-down	-1.70704	SP5
