## Supplementary Table S1 - Sample methylation and metadata for "Increased stress in early life epigenetically rewires pathways related to aging and longevity"

### Sheet: Sheet1
Sample	Sex	Age (days)	Lot	Type	Clock	meth_chg	meth_chh	meth_cpg	percent_chg_meth	percent_chh_meth	percent_cpg_meth	unmeth_chg	unmeth_chh	unmeth_cpg	total_c
d088_5YR	F	1847	1	Control	Train	2092876	2077607	64640582	0.8	0.4	29.4	268498930	469006017	155171802	961487814				#REF!
E246_2YR	M	717	1	Control	Train	987790	986160	29019554	0.8	0.4	27.1	129580690	224621002	78246215	463441411				#REF!
E246_8yr	M	3243	1	Control	Train	923025	859887	28779105	0.7	0.4	26.4	128099830	218340446	80391015	457393308				#REF!
E246_D15	M	15	1	Control	Train	801292	774675	23984789	0.8	0.4	29.1	100949628	175611108	58304985	360426477				#REF!
E246_D170	M	172	1	Control	Train	698002	695514	20485435	0.8	0.4	27.2	91712191	159996864	54800342	328388348				#REF!
E246_D30	M	29	1	Control	Train	848560	817077	24923477	0.8	0.4	26.9	110482228	189891361	67619935	394582638				#REF!
E246_D365	M	361	1	Control	Train	786928	750399	23228534	0.8	0.4	26.7	102826345	175428392	63626898	366647496				#REF!
E264_2yr	M	734	1	Control	Train	1002778	971099	28749347	0.8	0.4	26.3	131757112	227887917	80646008	471014261				#REF!
E264_8yr	M	3252	1	Control	Train	1183578	1183446	33962040	0.8	0.4	27.5	151503343	265382591	89681529	542896527				#REF!
E264_d15	M	14	1	Control	Train	719353	691084	20568570	0.8	0.4	26.9	91707125	157559470	55905006	327150608				#REF!
E264_d170	M	181	1	Control	Train	1461786	1462429	42631515	0.7	0.4	26.7	194099810	337797604	117282488	694735632				#REF!
E264_d30	M	31	1	Control	Train	1004683	1018827	29691631	0.7	0.4	27.6	133448188	234429482	77961229	477554040				#REF!
E264_d365	M	370	1	Control	Train	662851	658424	19487674	0.8	0.4	27.1	86834337	150432111	52374374	310449771				#REF!
E607_8yr	M	3391	1	Control	Train	783514	739733	23182900	0.8	0.4	28.1	99265243	171660280	59270278	354901948				#REF!
E607_d20	M	20	1	Control	Train	1236452	1228511	36364546	0.8	0.5	27.3	158248275	270952459	97040489	565070732				#REF!
E607_d40	M	40	1	Control	Train	290039	282737	8508223	0.8	0.4	26.9	38086719	65952931	23134628	136255277				#REF!
E607_d90	M	90	1	Control	Train	1131066	1082908	31272050	0.8	0.4	26.6	141264163	243569571	86120586	504440344				#REF!
E752_2yr	M	728	1	Control	Train	884364	866572	26287767	0.7	0.4	27.1	117069374	202328226	70664197	418100500				#REF!
E752_8yr	M	3240	1	Control	Train	1011087	1001931	29514516	0.8	0.4	26.6	133694827	231886971	81294227	478403559				#REF!
E752_d1	M	4	1	Control	Train	814886	729499	19402271	0.9	0.4	25.1	93270034	163271247	57866603	335354540				#REF!
E752_d15	M	13	1	Control	Train	762285	760052	22931593	0.8	0.4	28.6	99157044	173563191	57145571	354319736				#REF!
E752_d170	M	181	1	Control	Train	1253820	1256035	36289565	0.8	0.4	26.7	163815707	283307771	99612017	585534915				#REF!
E752_d30	M	28	1	Control	Train	1355903	1377955	40853120	0.8	0.4	29.5	173340780	305574103	97694458	620196319				#REF!
E752_d365	M	372	1	Control	Train	1335752	1339065	38660524	0.7	0.4	26.4	177680290	308371212	107940704	635327547				#REF!
E929_8yr	F	3143	1	Control	Train	628315	585388	18660186	0.8	0.4	26.9	79873435	134754685	50794822	285296831				#REF!
E929_D170	F	193	1	Control	Train	843058	856165	26086121	0.8	0.4	29	110048060	192200065	63864214	393897683				#REF!
E929_D30	F	31	1	Control	Train	760186	742103	23159432	0.8	0.4	28.9	98216939	171267788	57106627	351253075				#REF!
E929_D365	F	378	1	Control	Train	1124946	1120745	34189611	0.7	0.4	27.7	148890661	258108132	89048818	532482913				#REF!
h125_D1	M	1	1	Control	Train	768476	785408	20124441	0.8	0.4	24.6	99400369	173905603	61790526	356774823				#REF!
h18_D1	M	0	1	Control	Train	857873	892945	22080021	0.7	0.4	23.8	114740557	204153026	70878047	413602469				#REF!
H451_D1	M	0	1	Control	Train	591298	582047	16241974	0.7	0.4	24.5	80626968	139565107	50107908	287715302				#REF!
H453_D1	M	0	1	Control	Train	973323	990752	26353464	0.8	0.4	25.7	127096020	223277498	76109921	454800978				#REF!
H485_D1	F	0	1	Control	Train	784074	819242	20511456	0.7	0.4	24.2	103983924	183297481	64105702	373501879				#REF!
h95_D1	F	0	1	Control	Train	1005297	959341	27646826	0.8	0.4	25.6	128213613	219542723	80539491	457907291				#REF!
z049_2YR	F	699	1	Control	Train	795620	767670	23462736	0.8	0.4	27.6	104582085	183107938	61463881	374179930				#REF!
z049_3YR	F	1085	1	Control	Train	783724	714621	22024399	0.8	0.4	27.1	97898874	169396906	59155117	349973641				#REF!
z049_4YR	F	1448	1	Control	Train	940737	956239	27783512	0.8	0.4	27.8	123771108	217180680	72302208	442934484				#REF!
z049_5YR	F	1823	1	Control	Train	774253	739439	23708479	0.7	0.4	26.5	105631344	179559462	65788346	376201323				#REF!
z049_D170	F	125	1	Control	Train	874888	871231	26920867	0.7	0.4	28.4	116600409	202973218	68015891	416256504				#REF!
z049_D365	F	360	1	Control	Train	745407	727930	21498637	0.8	0.4	27.2	97206742	170139240	57629296	347947252				#REF!
z175_3YR	F	1103	1	Control	Train	2002492	1920765	59081390	0.8	0.4	26.7	261506712	447570922	162458891	934541172				#REF!
z175_4YR	F	1460	1	Control	Train	667842	631891	19928151	0.8	0.4	27.3	87087129	149449393	53070250	310834656				#REF!
z175_5YR	F	1739	1	Control	Train	1096064	1086426	33838878	0.7	0.4	28	145656535	251675956	87179266	520533125				#REF!
z237_3YR	F	1096	1	Control	Train	1115157	1113984	33200390	0.7	0.4	26.5	150526658	260284516	91885019	538125724				#REF!
z237_4YR	F	1453	1	Control	Train	703669	690274	20954920	0.8	0.4	27.8	91992385	160152095	54345469	328838812				#REF!
z237_5YR	F	1817	1	Control	Train	899470	870060	26491095	0.8	0.4	28.3	114726342	199842667	67235646	410065280				#REF!
z312_2YR	M	738	1	Control	Train	1172041	1148806	33367873	0.7	0.4	25.4	157675326	271426455	97894283	562684784				#REF!
z312_3YR	M	1187	1	Control	Train	1045300	1012368	28849599	0.8	0.4	26.2	134972292	235635231	81146700	482661490				#REF!
z312_4YR	M	1459	1	Control	Train	763937	745850	21128369	0.8	0.4	25.6	100762001	175371065	61348403	360119625				#REF!
z458_3YR	F	1098	1	Control	Train	940988	941866	28927552	0.7	0.4	27.5	126007130	216153400	76274608	449245544				#REF!
z458_4YR	F	1455	1	Control	Train	912224	895796	26864938	0.8	0.4	28.7	115668704	202576112	66663402	413581176				#REF!
z458_5YR	F	1819	1	Control	Train	933351	936870	29103308	0.8	0.4	29.4	121714359	212346380	70038510	435072778				#REF!
E253	F	2141	2	Control	Train	662132	740575	24841290	0.695564	0.442571	26.8963	94531399	166593978	67518055	354887429
E264	M	1924	2	Exposed	Excluded (same individual present in training set)	634567	728230	21429388	0.723412	0.467375	25.3797	87084071	155084678	63005827	327966761
E355	F	2137	2	Exposed	Test	543431	640706	20640029	0.641203	0.423343	25.1245	84208377	150703601	61511076	318247220
E486	M	2044	2	Control	Train	468540	541903	16889395	0.67023	0.442495	25.1306	69438820	121923418	50317203	259579279
E494	F	2041	2	Control	Train	667979	767182	24238193	0.673718	0.446085	24.8584	98480237	171213907	73266985	368634483
E604	F	2077	2	Control	Train	434178	510738	16616720	0.661521	0.433259	25.3806	65199106	117372050	48853332	248986124
E612	F	2075	2	Control	Train	582571	697009	21793628	0.675054	0.448717	25.1708	85717285	154636673	64789508	328216674
E614	F	2073	2	Exposed	Test	506966	597697	20338540	0.659796	0.432545	25.7152	76329773	137583827	58752955	294109758
E623	F	2074	2	Control	Train	427956	486936	17101627	0.625351	0.41071	24.3794	68006625	118072690	53046254	257142088
E650	F	2073	2	Exposed	Test	459717	526991	18164824	0.626188	0.400365	25.1347	72955435	131100684	54105170	277312821
E740	M	1923	2	Control	Train	475583	546315	16497915	0.704231	0.458864	24.6638	67056650	118511758	50393196	253481417
E904	M	1817	2	Exposed	Test	537728	613412	19134908	0.656305	0.429522	24.4514	81394897	142199200	59122118	303002263
E915	M	1816	2	Control	Train	570612	649019	19836826	0.676196	0.439806	24.7779	83815032	146920496	60221666	312013651
E925	M	1817	2	Exposed	Test	496713	593358	19174904	0.650538	0.430935	24.7481	75857460	137097382	58305338	291525155
E926	F	1816	2	Exposed	Test	478795	580871	17576117	0.705513	0.483202	25.9581	67386054	119632067	50133345	255787249
E974	M	1817	2	Control	Train	583812	672104	20754606	0.686265	0.446914	24.7845	84487143	149715615	62985718	319198998
E976	M	1816	2	Control	Train	441089	468642	16951199	0.579788	0.351958	23.644	75636525	132684178	54742400	280924033
E989	M	1815	2	Exposed	Test	536232	612707	19529049	0.656394	0.427569	24.0756	81157410	142687349	61586480	306109227
E992	M	1817	2	Exposed	Test	591811	680439	21589655	0.636333	0.416069	23.8243	92411602	162859621	69030706	347163834
H007	F	1817	2	Exposed	Test	483854	555989	17346801	0.679147	0.444072	25.1715	70760501	124646355	51567610	265361110
H022	M	1816	2	Control	Train	543370	605943	19026779	0.664636	0.42711	24.5689	81211148	141264436	58415724	301067400
H026	M	1814	2	Exposed	Test	726066	867349	25334571	0.687954	0.463467	24.5724	104813900	186276148	77767119	395785153
H062	F	1815	2	Exposed	Test	596822	669527	21337388	0.673099	0.436498	25.2872	88070968	152716438	63042725	326433868
H088	M	1813	2	Exposed	Test	549987	658085	19259595	0.699254	0.464776	24.8995	78103382	140933889	58089793	297594731
H096	F	1811	2	Control	Train	608624	713996	22368801	0.698086	0.459842	26.0414	86576098	154555923	63528161	328351603
H108	M	1811	2	Control	Train	568157	658425	20407531	0.64141	0.422279	23.311	88011269	155263351	67137011	332045744
H315	F	2106	2	Control	Train	726167	833707	26380913	0.685357	0.448912	25.7319	105228398	184883623	76141101	394193909
H319	F	2107	2	Exposed	Test	526871	619581	20629253	0.642877	0.424772	24.5534	81428308	145242564	63388651	311835228
H341	F	2106	2	Control	Train	533309	620331	20153469	0.663325	0.433805	25.0693	79866029	142377273	60237698	303788109
H353	M	2107	2	Control	Train	542596	641995	20569337	0.676104	0.453087	25.1171	79710717	141051624	61324508	303840777
H354	F	2107	2	Control	Train	533728	635409	20631732	0.657659	0.434121	25.1347	80622017	145731244	61452868	309606998
H367	F	2107	2	Exposed	Test	465385	520883	17557388	0.637829	0.409961	24.5373	72498534	126535969	53996395	271574554
H375	M	2106	2	Control	Train	494678	574221	17897783	0.647627	0.429011	23.9672	75888538	133273352	56778239	284906811
H406	M	2104	2	Exposed	Test	392268	452355	14296166	0.665165	0.432145	24.7417	58580787	104224270	43485599	221431445
H407	M	2101	2	Control	Train	600697	685015	21004386	0.692656	0.447705	24.9126	86123035	152320860	63307952	324041945
H421	F	2101	2	Exposed	Test	511082	577434	18906137	0.65951	0.423452	25.4169	76983062	135786218	55477871	288241804
H430	F	2101	2	Exposed	Test	391418	466294	15278340	0.653744	0.435053	25.227	59481847	106714550	45285196	227617645
H459	M	1779	2	Control	Train	700608	812615	26434354	0.663346	0.433724	24.6567	104916633	186545192	80775309	400184711
H464	F	1779	2	Control	Train	479078	557785	17333374	0.665144	0.436218	24.6628	71547149	127310630	52947976	270175992
H485	F	1780	2	Control	Train	638480	727969	22083090	0.689286	0.446071	26.0797	91990725	162467816	62592344	340500424
H501	M	254	2	Exposed	Test	562558	675763	21458560	0.634866	0.42331	23.7441	88047935	158962275	68915780	338622871
H502	F	255	2	Exposed	Test	420421	501287	15802206	0.635717	0.430514	23.6758	65712914	115937831	50941933	249316592
H504	M	253	2	Exposed	Test	528321	612400	19121587	0.658463	0.436453	24.0166	79707155	139700659	60496638	300166760
H505	F	255	2	Control	Train	530832	628759	19589607	0.651646	0.434782	24.7294	80929366	143986119	59626276	305290959
H513	F	253	2	Exposed	Test	602844	704543	23255349	0.64756	0.428591	24.7744	92491897	163681282	70613264	351349179
H615	M	1776	2	Exposed	Test	513475	581660	18172352	0.640283	0.426497	22.5453	79681494	135799109	62431339	297179429
H618	F	1777	2	Exposed	Test	433982	512629	17438815	0.649643	0.434007	25.3132	66369193	117602698	51453370	253810687
H621	M	1779	2	Control	Train	489685	577638	18426388	0.643605	0.423884	23.8119	75595061	135694970	58956760	289740502
H629	M	1777	2	Exposed	Test	629550	737592	22631721	0.689435	0.455002	25.4542	90684297	161369816	66279730	342332706
H637	M	1776	2	Exposed	Test	616758	715487	23215819	0.657917	0.433864	25.1125	93127324	164194993	69231469	351101850
H639	M	1777	2	Exposed	Test	615930	688673	19241666	0.754397	0.447816	28.5882	81029363	153096089	48064756	302736477
H692	F	1601	2	Exposed	Test	485160	577929	18083794	0.660392	0.439152	25.0283	72980336	131023100	54169614	277319933
H782	M	262	2	Exposed	Test	998763	1087902	31954428	0.68337	0.445574	22.8102	145153764	243069590	108133993	530398440
H784	F	262	2	Control	Train	381418	438852	14202292	0.66014	0.431117	25.3303	57396968	101355410	41866010	215640950
H786	M	263	2	Control	Train	417896	518443	16307028	0.631944	0.429567	23.5969	65710793	120171120	52799559	255924839
H787	F	264	2	Control	Train	521119	609829	20130594	0.642213	0.420138	25.3147	80623193	144540012	59390653	305815400
H816	F	1601	2	Exposed	Test	705343	852625	23185630	0.713064	0.493468	24.5784	98211910	171929462	71147590	366032560
H905	F	262	2	Control	Train	495332	557194	18006129	0.663715	0.428083	25.0621	74134920	129603122	53839899	276636596
H910	F	261	2	Control	Train	538153	638873	20534509	0.657463	0.435212	25.0863	81314850	146157001	61320998	310504384
H914	M	261	2	Control	Train	483042	567831	17052049	0.682348	0.450803	24.5642	70308159	125392201	52366240	266169522
H919	F	261	2	Control	Train	514256	593470	19350580	0.65771	0.429981	24.7506	77674635	137428910	58831624	294393475
H921	M	261	2	Control	Train	544390	631037	19187150	0.682353	0.452073	24.1694	79236952	138956501	60199101	298755131
H924	F	262	2	Exposed	Test	576825	677826	21660145	0.706249	0.465386	26.5128	81097641	144970390	60036652	309019479
H930	M	262	2	Exposed	Test	513214	594037	18963944	0.673436	0.446395	24.5394	75695114	132480209	58315706	286562224
H940	M	259	2	Exposed	Test	513618	589932	18604679	0.697074	0.455937	25.9787	73168398	128799013	53010507	274686147
H941	F	260	2	Exposed	Test	777233	840946	27108369	0.650026	0.41368	24.4814	118792383	202443447	83622169	433584547
H943	F	260	2	Exposed	Test	633741	752884	24304297	0.676103	0.449154	26.0455	93100650	166869875	69010307	354671754
H947	F	260	2	Exposed	Test	500521	581036	18794890	0.682677	0.447454	25.8726	72816912	129272825	53849048	275815232
H953	F	257	2	Control	Train	737208	938819	18768825	0.957728	0.621836	31.6939	76237505	150036581	40450167	287169105
H956	F	258	2	Exposed	Test	638549	768688	22051718	0.691858	0.478524	24.1653	91656310	159868710	69201879	344185854
H957	F	254	2	Exposed	Test	503144	566887	18081356	0.67103	0.434816	25.3274	74477751	129807049	53309002	276745189
H958	M	254	2	Control	Train	402790	471662	14767124	0.651848	0.435763	24.1895	61389181	107766619	46280511	231077887
K343	F	239	2	Control	Train	529365	619959	20227626	0.661107	0.432586	25.491	79543194	142694700	59124354	302739198
K345	F	241	2	Exposed	Test	529788	627989	20720419	0.627114	0.41885	23.9334	83950595	149303674	65854793	320987258
K346	M	242	2	Control	Train	457099	528217	16605290	0.634947	0.415664	23.4477	71533018	126549695	54213043	269886362
K347	M	241	2	Exposed	Test	519231	615515	17288257	0.674662	0.453851	23.5724	76442408	135005054	56052887	285923352
K351	F	237	2	Exposed	Test	539738	637859	19227448	0.667917	0.446912	24.1434	80269354	142088139	60411231	303173769
K353	F	238	2	Control	Train	553390	621129	19505966	0.673796	0.433539	25.2952	81576763	142648393	57607491	302513132
K358	M	239	2	Control	Train	479112	558028	17774838	0.65516	0.434658	24.0607	72649863	127825093	56100229	275387163
K359	M	240	2	Exposed	Test	529107	612669	18363187	0.675419	0.44439	24.3353	77808495	137254597	57095867	291663922
K364	M	238	2	Exposed	Test	486354	577560	18023373	0.68115	0.450906	25.0407	70915573	127511305	53952883	271467048
K369	F	238	2	Control	Train	492333	587148	18681565	0.642488	0.425056	24.4153	76136788	137547190	57834369	291279393
K377	M	237	2	Control	Train	486257	597297	17775643	0.645198	0.44349	23.3161	74879334	134083614	58462050	286284195
K382	M	238	2	Exposed	Test	581572	676024	20222254	0.699256	0.462394	25.0198	82588585	145524945	60602779	310196159
K386	M	237	2	Control	Train	733347	1002395	18165795	0.968257	0.750013	24.7054	75005514	132647938	55363764	282918753
K388	F	237	2	Control	Train	1088537	1209113	37425046	0.666139	0.437422	25.2262	162321289	275209036	110933057	588186078
K390	F	238	2	Exposed	Test	506878	606933	18847082	0.67432	0.45379	25.037	74661927	133140762	56429742	284193324
K393	M	237	2	Exposed	Test	458939	542751	16149092	0.679974	0.451937	24.6229	67034638	119551605	49436698	253173723
K395	M	237	2	Control	Train	308087	367315	10527515	0.687468	0.462996	24.0618	44506635	78967063	33224449	167901064
K407	F	234	2	Control	Train	538299	617571	19053848	0.675908	0.44154	25.2225	79102602	139249957	56489076	295051353
K408	M	236	2	Exposed	Test	513330	615925	18662763	0.670643	0.450725	24.2803	76029658	136036185	58201078	290058939
K412	F	235	2	Exposed	Test	548656	650183	20478922	0.630769	0.417696	23.5865	86433426	155009013	66345792	329465992
K413	M	235	2	Control	Train	583844	680993	20234161	0.68837	0.453639	24.0062	84231565	149436771	64053027	319220361
K419	F	234	2	Control	Train	576517	680509	21590232	0.674045	0.444014	25.3162	84954442	152582520	63692181	324076401
K422	M	244	2	Control	Train	581031	730201	18850727	0.723127	0.509092	24.0055	79768728	142701929	59675984	302308600
K426	M	231	2	Exposed	Test	547535	627158	19303964	0.673678	0.435131	24.32	80727965	143503694	60071019	304781335
K841	M	29	3	CORT	Excluded	603520	780361	20393705	0.7	0.5	24.5	84196273	158922173	62886418	327782450
K842	F	29	3	CORT	Excluded	707497	922564	23172528	0.8	0.5	26.5	88775853	168720479	64147101	346446022
K843	F	30	3	CORT	Excluded	636077	802809	22896197	0.7	0.5	26.1	85224916	157666199	64762598	331988796
K844	F	30	3	CORT	Excluded	737166	937906	24050169	0.9	0.6	26.3	85482578	155204222	67345468	333757509
K845	F	30	3	CORT	Excluded	703652	910835	23442152	0.8	0.6	26.8	86785573	163128831	64097046	339068089
K846	M	30	3	CORT	Excluded	716071	923790	22240711	0.8	0.6	24.8	87874103	163062764	67306680	342124119
K848	F	30	3	Control	Test	644369	833353	21973407	0.8	0.5	25.5	83545727	154666869	64129496	325793221
K849	F	30	3	Control	Test	655389	838556	22793096	0.7	0.5	26.1	87409307	163826590	64620953	340143891
K850	F	29	3	Control	Test	694692	885486	23704733	0.8	0.5	25.8	90041863	167074601	68185091	350586466
K851	M	29	3	CORT	Excluded	690217	892307	22429089	0.8	0.5	26	86458271	161913509	63966332	336349725
K852	F	29	3	CORT	Excluded	933979	1212542	30054121	0.8	0.6	27.4	109226423	205538618	79687097	426652780
K853	M	29	3	CORT	Excluded	613995	786659	21360128	0.7	0.5	25.1	84678370	158650234	63787308	329876694
K855	M	29	3	Control	Test	704519	898866	23140328	0.8	0.5	26.5	88265359	165087403	64264777	342361252
K856	M	29	3	Control	Test	624879	813630	21038872	0.8	0.5	25.6	80690061	150522239	61041773	314731454
K858	M	28	3	Control	Test	753909	981023	23085889	0.9	0.6	27.5	84689570	158886673	60989579	329386643
K859	M	28	3	Control	Test	731394	939060	23614946	0.8	0.5	28.2	91049602	176276056	60235792	352846850
K862	F	29	3	Control	Test	695208	892047	22270279	0.8	0.6	25.7	83073778	152165772	64265915	323362999
K863	M	29	3	Control	Test	604556	774152	21230320	0.7	0.5	25.8	82705459	155670905	61028530	322013922
K865	F	29	3	CORT	Excluded	778305	1030860	23688757	0.9	0.6	26.7	87578796	163604266	64870137	341551121
K866	M	29	3	CORT	Excluded	693806	892150	23471201	0.8	0.5	25.8	90123182	168419986	67545048	351145373
K868	M	29	3	CORT	Excluded	637125	818734	22828484	0.7	0.5	25.9	86709207	162397238	65300443	338691231
K869	M	28	3	Control	Test	630520	789525	22843808	0.7	0.5	26	84957420	156425111	64971296	330617680
K870	M	28	3	Control	Test	644991	811843	22944007	0.7	0.5	25.9	86748845	160834811	65724870	337709367
K871	F	28	3	CORT	Excluded	671582	865376	22221874	0.8	0.5	25.7	84949422	158469093	64227155	331404502
K872	M	28	3	CORT	Excluded	754681	978390	22756333	0.9	0.6	26	85927074	160062237	64672580	335151295
K873	M	28	3	CORT	Excluded	704615	917279	21275296	0.9	0.6	26	79435169	147347303	60709647	310389309
K874	M	28	3	CORT	Excluded	680747	891619	22750267	0.8	0.5	25.7	88737569	168083417	65602881	346746500
K875	M	28	3	CORT	Excluded	673899	866816	22724210	0.8	0.5	27	85082094	161475170	61345745	332167934
K876	F	28	3	Control	Test	595675	769815	21877813	0.7	0.5	26.6	78976303	146305365	60517906	309042877
K877	M	28	3	Control	Test	679327	879178	21415752	0.8	0.6	24.7	79876777	144481946	65374597	312707577
K879	F	30	3	Control	Test	731297	941206	23325427	0.8	0.6	26	86684947	159687998	66413317	337784192
K883	F	30	3	CORT	Excluded	601415	767541	21729845	0.7	0.5	25.1	83934286	155789883	64988523	327811493
K888	F	29	3	Control	Test	607853	781962	22426382	0.7	0.5	27	81429374	151115567	60780894	317142032
K890	F	29	3	Control	Test	724856	929443	22937880	0.8	0.6	25.5	85128404	155978680	66963653	332662916
K891	M	29	3	Control	Test	711044	912514	22481292	0.8	0.6	24.3	85133081	153956583	70175413	333369927
K892	M	29	3	Control	Test	723273	918533	23173047	0.8	0.6	25.5	89322611	165523086	67527609	347188159
K893	F	29	3	Control	Test	565934	713155	20538151	0.7	0.5	25	79679939	148030993	61467361	310995533
K894	F	29	3	Control	Test	582658	750888	21337944	0.7	0.5	25.6	81312885	152246443	62153981	318384799
K895	M	29	3	Control	Test	669423	851578	22696939	0.8	0.5	26.1	85873109	159344346	64372004	333807399
K896	F	29	3	Control	Test	751280	1002887	22633913	0.9	0.7	27.1	81392593	152567381	60911477	319259531
K898	M	29	3	CORT	Excluded	592787	752153	21454757	0.7	0.5	25.4	82668813	153376545	63069796	321914851
K899	M	29	3	CORT	Excluded	686308	904235	20910031	0.9	0.6	24.3	79689513	145073233	65310345	312573665
K902	F	28	3	CORT	Excluded	656270	853953	21859249	0.8	0.6	25.6	82650861	153501469	63616390	323138192
K904	M	28	3	CORT	Excluded	604557	766488	21293684	0.7	0.5	25.9	82674962	154756723	60814894	320911308
K905	M	28	3	CORT	Excluded	649543	853479	21620374	0.8	0.5	25.6	85162023	162102470	62693772	333081661
K906	F	28	3	CORT	Excluded	753131	994172	22560106	0.9	0.7	27.7	80783265	151525421	58839479	315455574
K907	M	28	3	Control	Test	602266	764493	20961033	0.7	0.5	24.7	83196233	154356431	64040460	323920916
K908	M	28	3	Control	Test	702664	920699	21105295	0.8	0.6	24.7	82456750	152245787	64234081	321665276
K909	M	28	3	Control	Test	685159	900581	21786323	0.8	0.6	24.8	83461756	152819914	65952148	325605881
K911	F	28	3	Control	Test	739953	953126	24702598	0.8	0.6	28.9	89115829	170386363	60891177	346789046
K912	M	31	3	CORT	Excluded	627616	813993	20838516	0.7	0.5	24.1	83151343	152762224	65669630	323863322
K914	M	31	3	CORT	Excluded	683390	883275	21314152	0.8	0.6	24.1	82248432	148849286	66992463	320970998
K916	F	30	3	CORT	Excluded	611471	774035	22509131	0.7	0.5	25.8	82086310	150534777	64807833	321323557
K917	F	30	3	CORT	Excluded	986790	1269996	34754577	0.8	0.5	27	127365554	240030999	94189943	498597859
K918	F	29	3	CORT	Excluded	637065	828032	22177180	0.8	0.5	25.9	83121881	154794189	63360062	324918409
K919	M	30	3	Control	Test	755230	970814	22961868	0.9	0.6	26.1	85313687	157340272	65096054	332437925
K920	F	30	3	Control	Test	712871	936243	21877065	0.9	0.6	26.4	80509281	150272576	60942545	315250581
K921	M	30	3	Control	Test	798187	1029913	22693049	1	0.7	26.5	82352062	151461682	62899838	321234731
K922	F	30	3	Control	Test	617660	777965	22010957	0.7	0.5	25.7	82896989	152295954	63608090	322207615
K923	M	29	3	CORT	Excluded	633602	813171	21083241	0.8	0.5	25.1	82767525	153984355	62774757	322056651
K925	F	29	3	CORT	Excluded	577600	736280	20925611	0.7	0.5	24.6	82834816	154064814	64133761	323272882
K927	M	29	3	Control	Test	650752	831667	21777621	0.7	0.5	24.7	87049103	163029093	66315536	339653772
K928	F	29	3	Control	Test	662990	848103	21961941	0.8	0.6	24.8	81442556	146587550	66737568	318240708
K929	F	29	3	Control	Test	798524	1045165	24324589	0.9	0.6	27	87446408	162266156	65897962	341778804
K930	M	30	3	Control	Test	706722	919180	21896401	0.8	0.6	24.4	85160257	157248114	67954172	333884846
K931	F	30	3	Control	Test	686136	896404	21968186	0.8	0.6	26.1	81900705	152092427	62321599	319865457
K932	M	29	3	Control	Test	597832	758461	21947638	0.7	0.5	25	82897447	151552982	65856270	323610630
K933	M	29	3	CORT	Excluded	747651	989840	22214921	0.9	0.6	25.7	83821161	155010476	64265272	327049321
K934	F	28	3	Control	Test	725069	949195	23762827	0.8	0.6	27.1	87417752	165018091	64059999	341932933
K935	M	30	3	Control	Test	754334	971641	23492281	0.8	0.6	27.1	90924783	173844005	63276961	353264005
K938	M	29	3	CORT	Excluded	629715	804728	22036919	0.7	0.5	25.3	85237962	159011244	65044325	332764893
K939	F	29	3	CORT	Excluded	647176	828818	23023993	0.7	0.5	26.5	86048288	161961905	63708652	336218832
K948	F	29	3	CORT	Excluded	749073	954605	24173351	0.8	0.6	26.6	87411569	160460028	66677469	340426095
K952	M	28	3	CORT	Excluded	781878	993741	25271768	0.8	0.6	26.2	94295249	174457882	71180401	366980919
K953	F	28	3	CORT	Excluded	733102	943595	23935299	0.8	0.6	27.2	88377277	166156828	64185919	344332020
K956	M	30	3	Control	Test	578572	734226	21344066	0.7	0.5	23.9	83540946	153269794	67901492	327369096
K957	F	29	3	CORT	Excluded	684037	878349	23124547	0.8	0.6	25.8	86097665	158287568	66502859	335575025
K958	M	30	3	Control	Test	665178	865164	20985817	0.8	0.6	24.2	82176664	149816125	65797964	320306912
K960	M	30	3	Control	Test	604353	765667	20813645	0.7	0.5	24.8	80594760	148586635	63013734	314378794
K961	M	28	3	CORT	Excluded	578308	735161	20848829	0.7	0.5	25.2	79370002	146731114	61837914	310101328
K963	M	29	3	CORT	Excluded	638568	795655	22650081	0.7	0.5	25.9	88212092	165519923	64659924	342476243
K969	M	29	3	Control	Test	720080	926002	23215774	0.8	0.6	26.5	86997099	163288718	64313003	339460676
K974	M	29	3	CORT	Excluded	654538	834392	21640932	0.8	0.5	25.8	81628767	151435591	62184768	318378988
K975	M	29	3	Control	Test	582742	734169	20955453	0.7	0.5	23.6	80435885	144653843	67792511	315154603
K976	M	28	3	Control	Test	624735	794067	21271222	0.8	0.5	25.1	82505392	153784090	63478584	322458090
K977	F	28	3	Control	Test	624148	787500	22353081	0.7	0.5	26.1	83826436	156404396	63251027	327246588
K979	F	28	3	CORT	Excluded	791254	1011702	25686839	0.8	0.6	27.9	94173030	178671307	66392177	366726309
K980	F	28	3	CORT	Excluded	747033	963254	24570991	0.8	0.6	27.2	91240418	172480067	65787948	355789711
K989	F	29	3	CORT	Excluded	771195	1010332	23692746	0.9	0.6	26.8	84018956	154461812	64719487	328674528
K990	M	29	3	CORT	Excluded	634661	814264	21616278	0.7	0.5	25.5	84440990	157294899	63246519	328047611
K994	F	29	3	CORT	Excluded	668044	848187	22961666	0.8	0.6	26	83065364	151615393	65359277	324517931
K997	F	29	3	Control	Test	577441	739753	21432612	0.7	0.5	25.1	81657358	150599435	64093877	319100476
M005	F	29	3	CORT	Excluded	746824	975235	24438163	0.8	0.6	27.6	91735471	175627826	64191562	357715081
M008	F	29	3	Control	Test	616476	786659	21958657	0.7	0.5	25.1	84408515	155961958	65554717	329286982
M011	M	28	3	Control	Test	640925	808284	21982522	0.7	0.5	25.1	85545334	158116983	65651160	332745208
M019	F	30	3	CORT	Excluded	649786	832276	22849318	0.8	0.5	26.7	81993441	150808704	62884803	320018328
