## Supplementary Table S2 - Annotated coordinates and weights eps_250_730_4 for "Increased stress in early life epigenetically rewires pathways related to aging and longevity"

	coef.name	coef.value	Chromosome	Start	End	correlation	P_Value	padj	gene_id	distance
0	(Intercept)	-2.068730347	Intercept	1	1	NA	NA	NA	NA	NA
1	1_17902521_17903322	-0.029512875	1	17902521	17903322	-0.536442849	1.05E-08	6.95E-07	GDPD5	0
2	1_18142142_18142387	0.000961335	1	18142142	18142387	0.327708776	0.000929017	0.008692099	ARHGEF17	0
3	1_24580965_24581493	-0.011418526	1	24580965	24581493	-0.247749364	0.013419314	0.064484056	STXBP5L	0
4	1_26165367_26166571	-0.059340762	1	26165367	26166571	-0.546163236	5.00E-09	3.72E-07	GAPDH	0
5	1_68976482_68976618	0.094404854	1	68976482	68976618	0.33562239	0.000683644	0.006826246	PSPC1	0
6	1A_22831460_22832158	-0.016176676	1A	22831460	22832158	-0.226908492	0.023909281	0.09795099	KCND2	0
7	1A_23814706_23814970	0.02242836	1A	23814706	23814970	0.600545472	5.01E-11	7.08E-09	ASZ1	0
8	1A_43271253_43274510	-0.109044021	1A	43271253	43274510	-0.457710278	1.90E-06	5.73E-05	CRADD	0
9	1A_43944315_43944898	0.042740452	1A	43944315	43944898	0.149973046	0.138432068	0.332218794	METAP2	0
10	1A_64181273_64184044	-0.111673985	1A	64181273	64184044	-0.553922473	2.72E-09	2.22E-07	BHLHE41	0
11	1A_64801001_64801205	-0.051411151	1A	64801001	64801205	-0.091869817	0.365784145	0.596681183	TIGAR	1300
12	1A_64832294_64832362	-0.000114202	1A	64832294	64832362	-0.449748498	3.01E-06	8.45E-05	CCND2	0
13	1A_825541_825588	0.005231438	1A	825541	825588	0.488400511	2.92E-07	1.20E-05	DENND6B	0
14	2_103338452_103338848	0.013138734	2	103338452	103338848	0.643504336	6.80E-13	1.98E-10	ADCYAP1	0
15	2_122475400_122475575	0.004605394	2	122475400	122475575	0.797628155	5.06E-23	8.02E-19	ZBTB10	494
16	2_141579163_141579358	-0.071699329	2	141579163	141579358	-0.416628718	1.79E-05	0.000370975	CYRIB	0
17	2_149429182_149429323	0.004780501	2	149429182	149429323	0.672515246	2.48E-14	1.16E-11	null	NA
18	2_151102069_151102165	0.014235394	2	151102069	151102165	0.325698936	0.001002978	0.009217202	null	NA
19	2_25774025_25775597	-0.173799238	2	25774025	25775597	-0.295836562	0.002949026	0.020784842	GLCCI1	0
20	2_29006302_29006632	-0.032035338	2	29006302	29006632	-0.345631399	0.000458408	0.004997082	MEOX2	0
21	2_33563835_33564281	0.002424047	2	33563835	33564281	0.748982262	4.90E-19	1.37E-15	HOXA1	4469
22	2_33676904_33678839	0.036015076	2	33676904	33678839	0.690101587	2.77E-15	1.83E-12	HOXA13	0
23	2_44635556_44636304	0.029235791	2	44635556	44636304	0.592542225	1.04E-10	1.34E-08	CCK	0
24	2_85790486_85791273	0.013232132	2	85790486	85791273	0.282547147	0.00460293	0.029063447	TMEM245	0
25	3_34405541_34406032	0.040584235	3	34405541	34406032	0.670409338	3.20E-14	1.39E-11	TBX18	0
26	3_68046783_68046848	0.031872947	3	68046783	68046848	0.771626883	9.07E-21	4.31E-17	RYR2	0
27	3_72664348_72664428	0.006316373	3	72664348	72664428	0.60167602	4.51E-11	6.47E-09	null	NA
28	3_84745198_84745725	0.054247892	3	84745198	84745725	0.479053563	5.27E-07	1.95E-05	BCL2L11	4045
29	3_93274073_93274743	-0.058799647	3	93274073	93274743	-0.48106607	4.65E-07	1.76E-05	ACSS1	0
30	3_98663975_98665015	-0.004769006	3	98663975	98665015	-0.245936819	0.014136523	0.066862619	EML4	0
31	4_14119211_14121336	0.023280008	4	14119211	14121336	0.676277448	1.57E-14	7.95E-12	NKX3-2	0
32	4_23505419_23505555	0.006778332	4	23505419	23505555	0.517696998	4.08E-08	2.22E-06	null	NA
33	4_35466891_35466933	0.005561156	4	35466891	35466933	0.49391093	2.05E-07	8.83E-06	null	NA
34	4_45450249_45452222	0.001530792	4	45450249	45452222	0.751239055	3.36E-19	9.98E-16	PITX2	0
35	4_53984138_53984416	1.05E-05	4	53984138	53984416	0.365499068	0.000199179	0.002596324	ADGRL3	0
36	4_974630_974734	0.000977253	4	974630	974734	0.652696822	2.48E-13	8.78E-11	EXOC6B	0
37	4A_5981999_5982133	-2.31E-05	4A	5981999	5982133	-0.232533266	0.020550755	0.087911665	OPHN1	0
38	5_1385278_1385995	0.09373696	5	1385278	1385995	0.584083738	2.21E-10	2.58E-08	BDNF	0
39	5_23694169_23694412	-0.037361896	5	23694169	23694412	-0.249870049	0.012620545	0.061737815	PHF21A	1431
40	5_25066340_25067514	0.022087503	5	25066340	25067514	0.6979336	9.89E-16	8.25E-13	MGA	0
41	5_42229183_42229259	0.010078035	5	42229183	42229259	0.530210249	1.66E-08	1.05E-06	null	NA
42	5_8741059_8741808	-0.012496573	5	8741059	8741808	-0.605556906	3.13E-11	4.82E-09	B4GALNT4	4599
43	5_9033639_9034317	0.002864871	5	9033639	9034317	0.359688815	0.000255602	0.003169288	DRD4	0
44	6_31540267_31540332	0.000181875	6	31540267	31540332	0.385677562	8.07E-05	0.001276815	HMX3	1311
45	6_5347266_5347480	0.006521146	6	5347266	5347480	0.787468679	4.19E-22	4.48E-18	null	NA
46	6_9515103_9515148	0.000964428	6	9515103	9515148	0.637491375	1.29E-12	3.39E-10	OGDHL	0
47	7_10305179_10305615	-0.007611528	7	10305179	10305615	-0.37964119	0.000106385	0.001584896	PTPRN	0
48	7_16314218_16315028	0.003769678	7	16314218	16315028	0.777830581	2.80E-21	1.90E-17	HOXD12	0
49	7_21768260_21769154	0.000550445	7	21768260	21769154	0.566596315	9.77E-10	9.26E-08	SATB2	0
50	8_26566477_26566895	0.086550339	8	26566477	26566895	0.570522632	7.05E-10	6.90E-08	null	NA
51	8_6158267_6158716	0.008970153	8	6158267	6158716	0.646315723	5.01E-13	1.55E-10	CDKN2C	0
52	9_16376065_16376186	-0.000763716	9	16376065	16376186	-0.607975647	2.49E-11	4.00E-09	PDE6D	3954
53	9_18472041_18472218	0.010243585	9	18472041	18472218	0.233403501	0.020069144	0.086395637	FXR1	0
54	10_12731819_12732329	0.017894165	10	12731819	12732329	0.658945285	1.22E-13	4.61E-11	null	NA
55	10_3255851_3256561	-0.066042265	10	3255851	3256561	-0.61790173	9.54E-12	1.74E-09	AP3B2	0
56	11_4982156_4982237	-0.000567092	11	4982156	4982237	-0.406424669	2.99E-05	0.000572289	SETD6	5778
57	11_5823412_5823482	-0.001254823	11	5823412	5823482	-0.507500859	8.27E-08	4.07E-06	NLRC5	0
58	12_15664955_15665352	-0.005402551	12	15664955	15665352	-0.102134291	0.314439326	0.548877546	UBA7	0
59	13_2632727_2632765	0.009642725	13	2632727	2632765	0.427704136	1.01E-05	0.000231053	GABRB2	0
60	13_6986255_6986793	8.23E-06	13	6986255	6986793	0.708469239	2.35E-16	2.45E-13	null	NA
61	13_7013597_7013661	0.02017926	13	7013597	7013661	0.681463266	8.28E-15	4.74E-12	null	NA
62	14_15905534_15905640	0.014057073	14	15905534	15905640	0.575740462	4.54E-10	4.81E-08	ATP6V0C	2069
63	14_4600184_4600300	0.003416843	14	4600184	4600300	0.417415717	1.72E-05	0.000359578	SDK1	0
64	14_5735206_5736031	-0.000192268	14	5735206	5736031	-0.459457168	1.72E-06	5.26E-05	PEMT	0
65	15_10564962_10565265	-0.053541374	15	10564962	10565265	-0.21367103	0.033704503	0.125649183	TCTN1	0
66	17_5406647_5407801	-0.000851324	17	5406647	5407801	-0.583820661	2.26E-10	2.62E-08	ST6GALNAC6	0
67	18_108392_108599	0.008126737	18	108392	108599	0.367177265	0.000185172	0.002450688	null	NA
68	18_1976496_1977010	-0.002236313	18	1976496	1977010	-0.462735001	1.42E-06	4.47E-05	RBFOX3	0
69	18_2220443_2221795	-0.048108834	18	2220443	2221795	-0.456681398	2.02E-06	6.03E-05	MAFG	0
70	18_4061380_4062174	-0.020089093	18	4061380	4062174	-0.477077602	5.96E-07	2.16E-05	ADAP2, ATAD5	0
71	18_754435_754679	2.26E-05	18	754435	754679	0.340023911	0.000574393	0.005956822	null	NA
72	19_3468801_3468879	-0.01005517	19	3468801	3468879	-0.481488106	4.53E-07	1.72E-05	NCOR1	0
73	20_8344859_8345252	-0.012033741	20	8344859	8345252	-0.462699552	1.42E-06	4.47E-05	SOX18	972
74	21_1786391_1786725	-0.090206052	21	1786391	1786725	-0.471162261	8.56E-07	2.91E-05	null	NA
75	21_214953_216869	0.000926982	21	214953	216869	0.503421324	1.09E-07	5.16E-06	HES4	0
76	21_3557558_3557613	-0.00063405	21	3557558	3557613	-0.476223522	6.28E-07	2.26E-05	TNFRSF25	0
77	21_3568529_3569829	0.001325141	21	3568529	3569829	0.646582816	4.87E-13	1.53E-10	PLEKHG5	1357
78	21_5574549_5574858	0.022635398	21	5574549	5574858	0.302827457	0.00231365	0.017359313	FBLIM1	0
79	21_7462962_7463022	2.62E-05	21	7462962	7463022	0.348165451	0.000413414	0.004626479	null	NA
80	22_1534666_1534746	0.001201802	22	1534666	1534746	0.391116767	6.26E-05	0.001035386	null	NA
81	22_4528928_4529436	-0.003001308	22	4528928	4529436	-0.446302101	3.66E-06	9.87E-05	NUDCD3	0
82	23_364909_365752	0.013503083	23	364909	365752	0.602535564	4.16E-11	6.09E-09	POU3F1	0
83	24_3221993_3222068	0.001940681	24	3221993	3222068	0.620505752	7.37E-12	1.40E-09	null	NA
84	24_3222554_3222973	0.009746359	24	3222554	3222973	0.687102986	4.06E-15	2.54E-12	null	NA
85	24_3281015_3281056	0.000262164	24	3281015	3281056	0.638292651	1.19E-12	3.17E-10	null	NA
86	24_5700445_5700648	-0.008334206	24	5700445	5700648	-0.472752545	7.77E-07	2.69E-05	USP2	0
87	24_7290056_7290444	-0.006404286	24	7290056	7290444	-0.642158749	7.86E-13	2.18E-10	ZBTB16	0
88	25_2577260_2577441	0.00185782	25	2577260	2577441	0.452459913	2.58E-06	7.40E-05	COPA	0
89	25_476900_476978	0.034532221	25	476900	476978	0.272339999	0.00638967	0.037214194	GPATCH4	0
90	26_1161701_1162141	-0.014536753	26	1161701	1162141	-0.860345895	3.82E-30	9.07E-26	null	NA
91	26_3191696_3191746	0.002252845	26	3191696	3191746	0.471306065	8.49E-07	2.89E-05	TMCC2	1875
92	26_42002_42194	0.002478715	26	42002	42194	0.113725607	0.262362239	0.49376241	null	NA
93	27_1616355_1616529	0.002514757	27	1616355	1616529	0.70205039	5.69E-16	5.10E-13	MLLT6	0
94	27_3122883_3123753	0.000835106	27	3122883	3123753	0.548880969	4.05E-09	3.09E-07	NEUROD2	1870
95	28_1187732_1187930	-0.006581105	28	1187732	1187930	-0.584033073	2.22E-10	2.59E-08	MIDN	0
96	28_2570347_2570915	-0.001820598	28	2570347	2570915	-0.475514401	6.56E-07	2.34E-05	CDC34	0
97	28_4207132_4207315	-0.008954121	28	4207132	4207315	-0.382503089	9.34E-05	0.001436553	ATP8B3	4533
98	29_1011297_1012155	0.000360041	29	1011297	1012155	0.710308966	1.82E-16	2.01E-13	PYM1	0
99	29_1439523_1439830	-0.010599004	29	1439523	1439830	-0.210434106	0.036557434	0.133510321	LRP1	0
100	29_842360_842531	0.011602362	29	842360	842531	0.518681704	3.81E-08	2.10E-06	SCN8A	0
101	32_1507205_1507278	-0.008177623	32	1507205	1507278	-0.203782284	0.043058804	0.150060297	null	NA
102	32_314168_314213	0.00174698	32	314168	314213	0.516841666	4.33E-08	2.34E-06	GAL3ST4	858
103	34_559242_559929	0.000327659	34	559242	559929	0.380562462	0.000102024	0.001531452	PPP1R37	0
104	35_2307642_2309789	-0.037570842	35	2307642	2309789	-0.509499415	7.21E-08	3.64E-06	null	NA
105	37_1215546_1215585	-0.004889592	37	1215546	1215585	-0.121009735	0.232818283	0.459586517	null	NA
106	37_29482_30202	-2.56E-05	37	29482	30202	-0.322512022	0.001131312	0.0101036	ALDH16A1	0
107	Z_3805715_3805849	0.010790841	Z	3805715	3805849	0.395083833	5.19E-05	0.000889551	NRG1	0
108	Z_39446330_39447158	0.002599021	Z	39446330	39447158	0.599277061	5.63E-11	7.90E-09	CELF4	0
109	Z_58503951_58505803	0.115708159	Z	58503951	58505803	0.481760629	4.45E-07	1.69E-05	HOMER1	0
110	Z_59392047_59392475	0.014926321	Z	59392047	59392475	0.672713894	2.42E-14	1.14E-11	null	NA
111	Z_59399510_59400333	0.005850987	Z	59399510	59400333	0.67730597	1.39E-14	7.32E-12	null	NA
112	Z_75130995_75131467	0.001286136	Z	75130995	75131467	0.673590333	2.18E-14	1.04E-11	PAX5	0
